# Evolutionary history and genomic vulnerability of the extinct giant deer *Megaloceros giganteus*

**DOI:** 10.64898/2026.05.13.724764

**Authors:** Mikkel-Holger S. Sinding, Marco Gargano, Zihe Li, Emiliano Trucchi, Patrick Arnold, Kevin G. Daly, Valeria Mattiangeli, Sergei Kliver, David Duchene, Daniel Wegmann, Andreas Fueglistaler, Federica Alberti, Greg Gedman, Kathleen Morrill Pirovich, Brandi Cantarel, Iva Kovacic, Joseph Nesme, Lisen Li, Nicola S. Heckeberg, Nigel T. Monaghan, Wilfried Rosendahl, Doris Doeppes, Victoria E. Mullin, Patrícia Pečnerová, Rupinder Kaur, Christian Carøe, Sarah S. T. Mak, Love Dalén, Wen Wang, Eline D Lorenzen, Beth Shapiro, Daniel G Bradley, Michael Hofreiter, M. Thomas P. Gilbert, Michael V. Westbury

## Abstract

The extinct giant deer (*Megaloceros giganteus*) was one of the most striking megafaunal species of the Late Quaternary, distinguished by its enormous palmated antlers reaching up to 3.5 m across, the largest known among both living and extinct cervids. Despite its iconic status, little is known about its genomic history prior to extinction ∼8 thousand years ago (kya). We generated the first nuclear palaeogenomes for *Megaloceros*, represented by nine individuals from Germany (∼40 kya) and Ireland (∼11 kya), mapped to a new chromosome-level reference genome of the fallow deer (*Dama dama*). Phylogenomic analyses placed *Megaloceros* as sister to *Dama* (divergence ∼3.5 Ma) and revealed evidence of gene flow with ancestral *Cervus* lineages. Population analyses identified clear differentiation between German and Irish lineages, with higher genetic diversity in the German individuals. Two genes under strong positive selection, BNIPL and SLC10A7, are associated with apoptosis regulation and skeletal development/bone mineralisation, respectively, and may relate to the species’ large body and antler size. Demographic reconstructions indicate a long-term decline in effective population size, extremely low heterozygosity, little evidence of extensive runs of homozygosity, and an elevated burden of predicted deleterious alleles. Together, these results suggest that *Megaloceros* entered the terminal Pleistocene in a genomically fragile state, offering new insight into the biology and evolutionary legacy of one of the largest and most distinctive cervids that ever lived.
