## Supplementary tables for "Evolutionary history and genomic vulnerability of the extinct giant deer *Megaloceros giganteus*"

### Sheet: Table S1 Megaloceros mapping
Sample ID	Raw reads	Mapped unique reads	Endogenous DNA percentage	Mean genome-wide coverage	Mapped bp	Sample Code	Locality	Uncalibrated AMS age (ka BP)	AMS laboratory ID	Uncalibrated AMS age ± error (ka)	Calibrated age (2σ, cal BP)	Median calibrated age (cal BP)	Note
Meng14	2200791743	346269202	15.7338	5.64128	15359275586		Groß-Rohrheim	46.2	MAMS-38795	490	cal BP 47344: cal BP 49901	48530
Meng16	1764116395	279025520	15.8167	4.55878	12408699350		Groß-Rohrheim	40.8	MAMS-38796	290	cal BP 43182: cal BP 44394	43808
MG2	243173673	88854451	36.5395	1.58115	4299882318	NMING:F21647	Mountcharles Townland, Inver Parish, Co. Donegal	10.98	UBA-25617	73	cal BP 12762: cal BP 13070	12903
MG3	15236994130	2024513450	13.2868	48.0488	130865074562	NMING:F21802 (bag labelled as GE/2008/77	Ballyroan Bog, Ballyroan Td., Castlelyons Psh., Barrymore By., Co. Cork	11.124	UB-6777	61	cal BP 12893: cal BP 13125	13027	Dated by context
MG4	181424934	51715821	28.5054	0.817662	2223724584	NMING:F7963	Excavated by Dr Henry Stokes, possibly in 1917 (number ‘1917’ on label)	11.303	UBA-25618	56	cal BP 13105: cal BP 13259	13194
MG5	190231129	24602843	12.9331	0.397922	1078924913	NMING:GE/2000/109	Sleaty Td., Slievemargy By., Co. Laois	11.788	UBA-45115	50	cal BP 13577: cal BP 13770	13657	Dated by context
NK1	157317399	14569731	9.26136	0.21111	569396947		Bobenheim-Roxheim	41.5	MAMS-36746	430	cal BP 43385: cal BP 45001	44395
NK54	1853986620	223044622	12.0305	3.58276	9751456859		Bobenheim-Roxheim	36.7	MAMS-39483	230	cal BP 41243: cal BP 41982	41618
NK57	2135084613	232643782	10.8962	3.63122	9884695610		Bobenheim-Roxheim	43.2	MAMS-39486	430	cal BP 44770: cal BP 46326	45583

### Sheet: Table S2 Modern mapping
					Mapped to Dama dama		Mapped to self		Mapped to Cervus elaphus
Genome ID	Species	Code name	Raw reads ID	# Raw reads	Coverage	Mapped bp	Coverage	Mapped bp	Coverage	Mapped bp
NA	Alces alces (Eurasian elk)	Alces_alces	SRR8867568	332060539	10.8271	28648454958	NA	NA
GCA_003798545.1	Axis porcinus (Hog deer)	Axis_porcinus	SRR7410909 SRR7410913 SRR7410915	496244839	27.1242	73650610947	28.8743	76242381246	25.5705	73767559103
NA	Bos taurus (domestic cattle)	Bos_taurus	ERR4352199	473345739	23.1465	60349387477	NA	NA	21.0963	60387346723
GCA_012922965.1	Capreolus pygargus (Eastern roe deer)	Capreolus_pygargus	SRR8755465	716307896	26.3648	69852662424	31.9529	83253902571	24.2619	69836911518
GCF_019320065.1	Cervus canadensis (wapiti)	Cervus_canadensis	SRR12450508	364961196	20.7521	55662245434	23.0619	58268128829	20.204	58316179009
GCF_910594005.1	Cervus elaphus (red deer)	Cervus_elaphus	SRR4013902	500000000	22.348	60332895047	22.073	63706961501	22.073	63706959804
GCA_010411085.1	Cervus hanglu yarkandensis (Yarkand deer)	Cervus_hanglu	SRR10082688 SRR10082689	392513229	20.5403	55595625760	22.8126	59101672932	20.4392	58998566432
NA	Cervus nippon (sika deer)	Cervus_nippon	SRR18933432	569806700	11.3211	30220544944	NA	NA
This study	Dama dama (fallow deer)	Dama_dama	This study	436616291	26.3062	71649558019	26.3062	71649558019	23.0883	66519987556
NA	Muntiacus crinifrons (black muntjac)	Muntiacus_crinifrons	SRR12506129	516273986	32.412	85916707781	NA	NA	29.843	85879987808
GCA_020226025.1	Muntiacus gongshanensis (Gongshanensis muntjac)	Muntiacus_gongshanensis	SRR12506124	414908006	28.5744	75546049052	32.5636	80617018880	26.2309	75477968021
NA	Muntiacus muntjak (muntjak)	Muntiacus_muntjak	SRR9037363	384460632	23.6294	62488260852	NA	NA	21.6961	62490384850
GCF_963930625.1	Muntiacus reevesi (Reeves' muntjac)	Muntiacus_reevesi	SRR9037359	348432482	20.2393	53257212372	22.4741	59692282163	18.5681	53204455887
NA	Muntiacus vaginalis	Muntiacus_vaginalis	SRR28810461	504978185	20.111	53086726830	NA	NA	18.4635	53060878472
NA	Odocoileus hemionus (mule deer)	Odocoileus_hemionus	SRR7407804	354414876	12.5603	33208275209	NA	NA
GCA_949782905.1	Rangifer tarandus platyrhynchus (Svalbard reindeer)	Rangifer_tarandus	SRR12317097 SRR12317096	488605858	21.4444	56738836028	22.0414	65013204787	19.7369	56692855712

### Sheet: Table S3 Heterozygosity
	Species	Axis porcinus (Hog deer)	Capreolus pygargus (Eastern roe deer)	Cervus canadensis (wapiti)	Cervus elaphus (red deer)	Cervus hanglu yarkandensis (Yarkand deer)	Muntiacus gongshanensis (Gongshanensis muntjac)	Muntiacus reevesi (Reeves' muntjac)	Rangifer tarandus platyrhynchus (Svalbard reindeer)	Dama dama (European fellow deer)	Megaloceros giganteus (Giant deer)	Megaloceros giganteus (Giant deer) - Mean ref bias correction (1.15)	Megaloceros giganteus (Giant deer) - Max ref bias correction (1.48)
Species (mapped to self)	Heterozygosity	0.00146005	0.00435993	0.00163137	0.00274827	0.00187078	0.00117536	0.00168959	0.00191321	0.00035644	0.000668403	0.000568143	0.00034757
	FROH >100kb	0.309	0.004	0.181	0.03	0.169308	0.32	0.462	0.257	0.612	0.11	0.135	0.177
	FROH>1Mb	0.264	0.002	0.03	0.016	0.047151	0.256	0.259	0.217	0.494	0.003	0.013	0.035
	FROH>5Mb	0.092	0	0.013	0	0.002663	0.115	0.015	0.111	0.307	0	0	0
Species (mapped to self) + one-window bridging	Heterozygosity	0.00146005	0.00435993	0.00163137	0.00274827	0.00187078	0.00117536	0.00168959	0.00191321	0.00035644	0.000668403	0.000568143	0.00034757
	FROH >100kb	0.355799	0.00384264	0.158725	0.028337	0.179175	0.356432	0.494687	0.269635	0.632367	0.103109	0.131388	0.170273
	FROH>1Mb	0.342588	0.00169259	0.0405618	0.018736	0.06038	0.318361	0.436156	0.257985	0.530394	0.02845	0.049361	0.079089
	FROH>5Mb	0.263502	0	0.0224447	0.002157	0.012224	0.263034	0.27799	0.22723	0.33768	0.002555	0.002555	0.013075
Mapped to Dama dama	Heterozygosity	0.0018853	0.00468073	0.00175132	0.00281835	0.00200333	0.00144543	0.00194778	0.00213159	0.00035644	0.000668403	0.000568143	0.00034757
	FROH >100kb	0.246	0.001	0.102	0.02	0.118	0.193	0.185	0.106	0.612	0.11	0.135	0.177
	FROH>1Mb	0.048	0	0.004	0.001	0.003	0.014	0	0	0.494	0.003	0.013	0.035
	FROH>5Mb	0	0	0	0	0	0	0	0	0.307	0	0	0
Mapped to Dama dama (ROH adjusted for ref bias)	Heterozygosity	0.0018853	0.00468073	0.00175132	0.00281835	0.00200333	0.00144543	0.00194778	0.00213159	0.00035644	0.000668403	0.000568143	0.00034757
	FROH >100kb	0.279	0.001	0.112	0.02	0.126	0.223	0.224	0.119	0.612	0.11	0.135	0.177
	FROH>1Mb	0.106	0	0.006	0.002	0.005	0.033	0.001	0.002	0.494	0.003	0.013	0.035
	FROH>5Mb	0	0	0	0	0	0	0	0	0.307	0	0	0
Mapped to Cervus elaphus	Heterozygosity	0.00187421	0.00468961	0.00166402	0.00274827	0.00191461	0.00144205	0.00195777	0.00212354	0.000527384	NA	NA	NA
	FROH >100kb	0.253	0.001	0.159	0.03	0.172	0.183	0.172	0.107	0.459	NA	NA	NA
	FROH>1Mb	0.067	0	0.026	0.016	0.038	0.008	0	0	0.121	NA	NA	NA
	FROH>5Mb	0	0	0.003	0	0	0	0	0	0	NA	NA	NA
Mapped to Cervus elaphus (ROH adjusted for ref bias)	Heterozygosity	0.00187421	0.00468961	0.00166402	0.00274827	0.00191461	0.000527384	0.00144205	0.00195777	0.00212354	NA	NA	NA
	FROH >100kb	0.285	0.001	0.166	0.03	0.175	0.504	0.208	0.199	0.158	NA	NA	NA
	FROH>1Mb	0.124	0	0.027	0.016	0.039	0.196	0.017	0	0.013	NA	NA	NA
	FROH>5Mb	0.003	0	0.005	0	0	0.003	0	0	0	NA	NA	NA
Species (mapped to self - transversions only)	Heterozygosity	0.000444041	0.00124145	0.000481007	0.000812172	0.000562551	0.000378742	0.000536561	0.00063855	0.000109961	0.000220907	0.000187771	0.000114872
	FROH >100kb	0.26	0.007	0.249	0.036	0.268	0.342	0.554	0.274	0.66	0.268	0.304	0.396
	FROH>1Mb	0.23	0.002	0.038	0.021	0.112	0.238	0.426	0.255	0.517	0.069	0.088	0.12
	FROH>5Mb	0.152	0	0.017	0.002	0.044	0.159	0.183	0.19	0.317	0.002	0.01	0.016

### Sheet: Table S4 ROH bridged
Species	Reference genome	Total sites	Raw FROH (>100kb)	Raw FROH (>1Mb)	Raw FROH (>5Mb)	Bridged FROH (>100kb)	Bridged FROH (>1Mb)	Bridged FROH (>5Mb)
Megaloceros	Dama dama	2348000000	0.0750852	0.00136286	0	0.103109	0.0284497	0.00255537
Dama dama	Dama dama	2377100000	0.622818	0.504649	0.318077	0.632367	0.530394	0.33768
Dama dama	Cervus elaphus	2345400000	0.413362	0.0985759	0	0.512407	0.36514	0.103053
Cervus canadensis	Cervus canadensis	2356900000	0.140184	0.0330095	0.0134923	0.158725	0.0405618	0.0224447
Cervus canadensis	Cervus elaphus	2374500000	0.115477	0.0232049	0.00290587	0.137755	0.0370604	0.0176037

### Sheet: Table S5 Low coverage het
		MG14L3	MG16L1	MG3_5x
	Transversions-only heterozygosity	0.000307038	0.000275091	0.000171524
	All sites heterozygosity	0.00113921	0.00113567	0.00277001
	# total sites	1491636032	1199345707	1269361157
AC	one base heterozygosity call	1190860	767223	1341752
	two bases heterozygosity call	107316	76093	62624
AG	one base heterozygosity call	7682737	7448610	32650597
	two bases heterozygosity call	489360	403639	2609830
AT	one base heterozygosity call	979047	754367	492840
	two bases heterozygosity call	187633	135371	61750
CG	one base heterozygosity call	1381046	696066	292957
	two bases heterozygosity call	62596	45215	43831
CT	one base heterozygosity call	14041614	11721120	14546726
	two bases heterozygosity call	750915	628160	688424
GT	one base heterozygosity call	1249252	775222	888131
	two bases heterozygosity call	101462	73581	49683

### Sheet: Table S6 Significant genes
Gene ID	busted_pvalue
ENST00000442325.ELP2	0
ENST00000507030.SLC10A7	1.69359e-12
ENST00000651776.FAM161B	1.23805e-10
ENST00000538789.AUNIP	6.90328e-10
ENST00000255040.APCS	3.25279e-07
ENST00000394001.KRT34	1.96697e-06
ENST00000371584.DPM1	4.18797e-05
ENST00000379568.PAK1IP1	5.23191e-05
ENST00000373368.SPP2	0.000201918
ENST00000448108.TAF1D	0.0002258
ENST00000531922.RAB3IL1	0.000483333
ENST00000584347.CENPX	0.000595969
ENST00000300030.CIAO2A	0.000674504
ENST00000228606.CYP27B1	0.000797869
ENST00000262507.COQ9	0.000823667
ENST00000397906.TTC28	0.00105364
ENST00000368931.BNIPL	0.00123343
ENST00000400677.HMX1	0.00143948
ENST00000361127.LRIG2	0.00253696
ENST00000637716.BEGAIN	0.00266499
ENST00000375559.F10	0.00384997
ENST00000329203.FAM181B	0.00393647
ENST00000507866.SORCS2	0.0045227
ENST00000379747.POSTN	0.00470946
ENST00000371850.VAV2	0.00481834
ENST00000599564.GRAMD1A	0.00603233
ENST00000321105.TOP3A	0.006111
ENST00000296292.RFT1	0.00630128
ENST00000376454.KIAA1217	0.00664156
ENST00000161006.PRSS22	0.0068542
ENST00000331437.TMEM121B	0.00787495
ENST00000296142.RTP3	0.0080146
ENST00000573854.ACSM2A	0.00808022
ENST00000233712.EVA1A	0.00813557
ENST00000401924.GGT2	0.00814231
ENST00000299563.RNF169	0.00855372
ENST00000258648.MED4	0.0087909
ENST00000259963.FAM8A1	0.00901827
ENST00000538490.FAM180B	0.00980464
ENST00000359035.ZNF511	0.00980554
ENST00000341114.IL4I1	0.010482
ENST00000266673.TMEM19	0.0107847
ENST00000647833.EIF4E1B	0.010951
ENST00000325551.CTNNAL1	0.0110449
ENST00000375299.UPF3A	0.0115247
ENST00000662884.NINJ2	0.0115976
ENST00000357485.ARID5A	0.0122136
ENST00000367763.GORAB	0.0123547
ENST00000371923.CYP4B1	0.0126018
ENST00000380262.CNTROB	0.012672
ENST00000588408.CNTD1	0.0133331
ENST00000617502.SPTBN2	0.0137179
ENST00000325599.SHQ1	0.0137804
ENST00000376288.CDSN	0.0138396
ENST00000311635.FBXO31	0.0141569
ENST00000371542.LRRC26	0.0144647
ENST00000443617.HERC1	0.0150439
ENST00000262710.ACIN1	0.0163913
ENST00000228534.IL23A	0.0174442
ENST00000634879.EIF4G3	0.018312
ENST00000400822.AFDN	0.0200099
ENST00000256722.CMPK2	0.0202459
ENST00000429584.YY2	0.0214987
ENST00000404283.KIF1A	0.0236462
ENST00000303383.SHCBP1	0.0236719
ENST00000581851.TMEM238L	0.0236918
ENST00000222390.HGF	0.0240356
ENST00000264057.DGKD	0.0258257
ENST00000254227.NR0B2	0.0273556
ENST00000369519.RBM20	0.0277037
ENST00000369980.IRAK1	0.0282016
ENST00000320717.GLS	0.0297196
ENST00000278426.SLC43A1	0.0297517
ENST00000356413.IGBP1	0.030184
ENST00000643046.AC008397.1	0.0317231				1
ENST00000444136.TDRD5	0.0321089
ENST00000263918.STRN	0.0329612
ENST00000302362.COPRS	0.0339606
ENST00000405617.PPP1R3G	0.0352556
ENST00000418647.BCAR1	0.0363935
ENST00000368817.THEM5	0.036993
ENST00000241261.TNFSF10	0.0377431
ENST00000578689.GJD3	0.0397196
ENST00000375819.LY6G6C	0.0415026
ENST00000458174.LMNTD1	0.0429184
ENST00000388711.GOLM1	0.0435447
ENST00000246186.MMP24	0.045066
ENST00000170564.GPATCH1	0.046567
ENST00000407280.IFI30	0.0466597
ENST00000607197.HEBP2	0.0483261
ENST00000495893.PHC3	0.0490334
ENST00000457326.CAPNS2	0.0491716
ENST00000367090.TMEM181	0.049232

### Sheet: Table S7 Enriched GO terms
Term	Category	LogP	Associated gene symbols
GO:0000724	GO Biological Processes	-206965	TOP3A,AUNIP,RNF169
GO:0000725	GO Biological Processes	-201906	TOP3A,AUNIP,RNF169
GO:0002709	GO Biological Processes	-235472	ARID5A,IL23A,IL4I1
GO:0002761	GO Biological Processes	-211374	APCS,ACIN1,IL23A
GO:0006310	GO Biological Processes	-287346	TOP3A,AUNIP,CNTD1,CENPX,RNF169
GO:0007043	GO Biological Processes	-214109	AFDN,STRN,GJD3
GO:0048024	GO Biological Processes	-225801	ACIN1,UPF3A,RBM20
GO:0048771	GO Biological Processes	-33256	SPP2,HERC1,IL23A,EVA1A,GOLM1
GO:0050684	GO Biological Processes	-205252	ACIN1,UPF3A,RBM20
GO:1901568	GO Biological Processes	-256403	ACSM2A,THEM5,GGT2P
GO:1903312	GO Biological Processes	-237741	ACIN1,UPF3A,RBM20
hsa04015	KEGG Pathway	-239186	HGF,AFDN,VAV2,BCAR1
hsa04670	KEGG Pathway	-226834	AFDN,VAV2,BCAR1
hsa05135	KEGG Pathway	-206105	IRAK1,VAV2,BCAR1
M186	Canonical Pathways	-214109	AFDN,VAV2,BCAR1
R-HSA-109582	Reactome Gene Sets	-253806	KIF1A,F10,HGF,SPP2,VAV2,DGKD,BCAR1
R-HSA-1257604	Reactome Gene Sets	-207135	HGF,IRAK1,STRN,PHC3
R-HSA-199418	Reactome Gene Sets	-221762	HGF,IRAK1,STRN
R-HSA-381426	Reactome Gene Sets	-217868	SPP2,GOLM1,EVA1A
R-HSA-6811558	Reactome Gene Sets	-228931	HGF,IRAK1,STRN,PHC3
R-HSA-76002	Reactome Gene Sets	-290249	HGF,SPP2,VAV2,DGKD,BCAR1,KIF1A,F10
R-HSA-8957275	Reactome Gene Sets	-235472	SPP2,GOLM1,EVA1A
WP5224	WikiPathways	-201906	KIF1A,SPP2,DGKD
